# Repeat mediated excision of gene drive elements for restoring wild-type populations

**DOI:** 10.1101/2023.11.23.568397

**Authors:** Pratima R Chennuri, Josef Zapletal, Raquel D Monfardini, Martial Loth Ndeffo-Mbah, Zach N Adelman, Kevin M Myles

## Abstract

We demonstrate here that single strand annealing (SSA) repair can be co-opted for the precise autocatalytic excision of a drive element. Although SSA is not the predominant form of DNA repair in eukaryotic organisms, we increased the likelihood of its use by engineering direct repeats at sites flanking the drive allele, and then introducing a double-strand DNA break (DSB) at a second endonuclease target site encoded within the drive allele. We have termed this technology <u>Re</u>peat <u>M</u>ediated <u>E</u>xcision of a <u>D</u>rive <u>E</u>lement (ReMEDE). Incorporation of ReMEDE into the previously described mutagenic chain reaction (MCR) gene drive, targeting the *yellow* gene of *Drosophila melanogaster*, replaced drive alleles with wild-type alleles demonstrating proof-of-principle. Although the ReMEDE system requires further research and development, the technology has a number of attractive features as a gene drive mitigation strategy, chief among these the potential to restore a wild-type population without releasing additional transgenic organisms or large-scale environmental engineering efforts.
