## Supplementary material for "Repeat mediated excision of gene drive elements for restoring wild-type populations": Data S1

### Sheet: yMCR
DriveType	F_GD	F_GD.wt	F_wt	F_r2	M_GD	M_wt	M_r2	T_GD+GD.wt	T_wt	T_r2		Key for short hand phenotypes
yMCR	36.6667	6.66667	0	6.66667	46.6667	0	3.33333	90	0	10
yMCR	40	5.45455	0	9.09091	45.4545	0	0	90.9091	0	9.09091		F_GD Female progeny Drive
yMCR	36.6667	6.66667	10	0	38.3333	0	8.33333	81.6667	10	8.33333		F_GD.wt Female progeny Heterozygous for Drive and Wild type
yMCR	21.4286	17.8571	0	0	57.1429	0	3.57143	96.4286	0	3.57143		F_wt Female progeny Wild type
yMCR	38.8889	5.55556	5.55556	5.55556	25	5.55556	13.8889	69.4444	11.1111	19.4444		F_r2 Female progeny non-functional resistance (yellow flies)
yMCR	25	8.33333	0	0	50	0	16.6667	83.3333	0	16.6667		M_GD Male progeny Drive
yMCR	44.4444	3.7037	0	0	51.8519	0	0	100	0	0		M_wt Male progeny Wild type
yMCR	45.7627	3.38983	0	0	49.1525	0	1.69492	98.3051	0	1.69492		M_r2 Male progeny non-functional resistance (yellow flies)
yMCR	53.3333	4.44444	0	2.22222	40	0	0	97.7778	0	2.22222		T_GD+GD.wt Total female and male drive and female heterozygous drive flies
yMCR	27.5362	0	4.34783	18.8406	26.087	4.34783	18.8406	53.6232	8.69565	37.6812		T_wt Total female and male wild type flies
yMCR	41.6667	1.66667	0	0	56.6667	0	0	100	0	0		T_r2 Total female and male yellow flies
yMCR	37.5	8.33333	0	0	45.8333	0	8.33333	91.6667	0	8.33333
yMCR	22.6415	3.77358	0	15.0943	47.1698	0	11.3208	73.5849	0	26.4151
yMCR	27.5862	10.3448	1.72414	6.89655	48.2759	0	5.17241	86.2069	1.72414	12.069
yMCR	40	2.22222	2.22222	0	55.5556	0	0	97.7778	2.22222	0
yMCR	45.4545	6.81818	0	2.27273	43.1818	0	2.27273	95.4545	0	4.54545
yMCR	40	0	6.66667	0	46.6667	0	6.66667	86.6667	6.66667	6.66667
yMCR	43.038	6.32911	1.26582	3.79747	44.3038	0	1.26582	93.6709	1.26582	5.06329
yMCR	28.1818	5.45455	0.909091	8.18182	43.6364	0	13.6364	77.2727	0.909091	21.8182
yMCR	38.8889	11.1111	0	0	50	0	0	100	0	0
yMCR	42.6667	13.3333	0	0	44	0	0	100	0	0
yMCR	37.9747	7.59494	0	1.26582	51.8987	0	1.26582	97.4684	0	2.53165
yMCR	43.5897	6.41026	0	6.41026	43.5897	0	0	93.5897	0	6.41026
yMCR	53.7313	1.49254	0	10.4478	29.8507	0	4.47761	85.0746	0	14.9254
yMCR	31.9149	2.12766	2.12766	10.6383	48.9362	0	4.25532	82.9787	2.12766	14.8936
yMCR	41.6667	4.16667	6.25	0	35.4167	0	12.5	81.25	6.25	12.5
yMCR	27.5	2.5	2.5	12.5	35	0	20	65	2.5	32.5
yMCR	33.8983	3.38983	0	8.47458	35.5932	0	18.6441	72.8814	0	27.1186
yMCR	38.2353	2.94118	0	5.88235	52.9412	0	0	94.1176	0	5.88235
yMCR	46.9388	0	0	14.2857	30.6122	0	8.16327	77.551	0	22.449
yMCR	34.2857	2.85714	0	2.85714	60	0	0	97.1429	0	2.85714
yMCR	42.1053	0	0	0	57.8947	0	0	100	0	0
yMCR	41.3043	2.17391	4.34783	4.34783	41.3043	0	6.52174	84.7826	4.34783	10.8696
yMCR	43.9024	2.43902	0	2.43902	48.7805	0	2.43902	95.122	0	4.87805
yMCR	40.4762	0	0	7.14286	45.2381	0	7.14286	85.7143	0	14.2857
yMCR	26.4706	8.82353	5.88235	11.7647	35.2941	0	11.7647	70.5882	5.88235	23.5294
yMCR	48.6486	5.40541	0	2.7027	40.5405	0	2.7027	94.5946	0	5.40541
yMCR	32.6531	2.04082	0	16.3265	34.6939	0	14.2857	69.3878	0	30.6122
yMCR	36.7347	2.04082	0	4.08163	53.0612	0	4.08163	91.8367	0	8.16327
yMCR	28	0	4	16	42	2	8	70	6	24
yMCR	34.6939	0	2.04082	4.08163	53.0612	0	6.12245	87.7551	2.04082	10.2041
yMCR	44.4444	3.7037	0	1.85185	48.1481	0	1.85185	96.2963	0	3.7037
yMCR	42.8571	2.38095	0	2.38095	45.2381	4.7619	2.38095	90.4762	4.7619	4.7619
yMCR	34	4	0	6	44	0	12	82	0	18
yMCR	35.5556	0	0	13.3333	40	0	11.1111	75.5556	0	24.4444
yMCR	35.9375	0	1.5625	1.5625	46.875	7.8125	6.25	82.8125	9.375	7.8125
yMCR	37.1429	2.85714	0	2.85714	51.4286	0	5.71429	91.4286	0	8.57143
yMCR	51.0638	0	0	6.38298	36.1702	0	6.38298	87.234	0	12.766
yMCR	43.6364	1.81818	0	5.45455	47.2727	0	1.81818	92.7273	0	7.27273
yMCR	30.303	3.0303	0	6.06061	60.6061	0	0	93.9394	0	6.06061
yMCR	42.8571	1.78571	0	5.35714	42.8571	0	7.14286	87.5	0	12.5
yMCR	51.5152	1.51515	0	0	42.4242	0	4.54545	95.4545	0	4.54545
yMCR	42.1875	0	0	3.125	46.875	0	7.8125	89.0625	0	10.9375
yMCR	35.8974	1.28205	1.28205	10.2564	44.8718	1.28205	5.12821	82.0513	2.5641	15.3846
yMCR	38.1579	0	0	0	59.2105	1.31579	1.31579	97.3684	1.31579	1.31579
yMCR	36.9863	4.10959	0	10.9589	46.5753	0	1.36986	87.6712	0	12.3288
yMCR	41.3793	1.72414	3.44828	10.3448	37.931	1.72414	3.44828	81.0345	5.17241	13.7931
yMCR	42.1053	0	0	15.7895	26.3158	0	15.7895	68.4211	0	31.5789
min	21.4286	0	0	0	25	0	0	53.6232	0	0
max	53.7313	17.8571	10	18.8406	60.6061	7.8125	20	100	11.1111	37.6812
>60%	0	0	0	0	1	0	0	57	0	0
<50%	54	58	58	58	43	58	58	0	58	58

### Sheet: yReMEDE
DriveType	F_GD	F_GD.wt	F_wt	F_r2	M_GD	M_wt	M_r2	T_GD+GD.wt	T_wt	T_r2		Key for short hand phenotypes
yReMEDE	32.8947	1.31579	22.3684	0	27.6316	7.89474	7.89474	61.8421	30.2632	7.89474
yReMEDE	30	0	30	0	16	16	8	46	46	8		F_GD Female progeny Drive
yReMEDE	25	0	30.5556	0	16.6667	19.4444	8.33333	41.6667	50	8.33333		F_GD.wt Female progeny Heterozygous for Drive and Wild type
yReMEDE	33.3333	0	25	0	26.3889	6.94444	8.33333	59.7222	31.9444	8.33333		F_wt Female progeny Wild type
yReMEDE	23.6842	0	23.6842	0	18.4211	26.3158	7.89474	42.1053	50	7.89474		F_r2 Female progeny non-functional resistance (yellow flies)
yReMEDE	29.4118	9.80392	23.5294	1.96078	13.7255	0	21.5686	52.9412	23.5294	23.5294		M_GD Male progeny Drive
yReMEDE	33.3333	9.09091	24.2424	0	15.1515	9.09091	9.09091	57.5758	33.3333	9.09091		M_wt Male progeny Wild type
yReMEDE	29.0323	6.45161	25.8065	0	25.8065	9.67742	3.22581	61.2903	35.4839	3.22581		M_r2 Male progeny non-functional resistance (yellow flies)
yReMEDE	31.25	1.5625	18.75	1.5625	25	10.9375	10.9375	57.8125	29.6875	12.5		T_GD+GD.wt Total female and male drive and female heterozygous drive flies
yReMEDE	25	0	35	2.5	15	20	2.5	40	55	5		T_wt Total female and male wild type flies
yReMEDE	26.8657	0	38.806	0	14.9254	8.95522	10.4478	41.791	47.7612	10.4478		T_r2 Total female and male yellow flies
yReMEDE	18.1818	0	27.2727	0	0	36.3636	18.1818	18.1818	63.6364	18.1818
yReMEDE	18.4211	0	34.2105	0	34.2105	2.63158	10.5263	52.6316	36.8421	10.5263
yReMEDE	26.7857	1.78571	26.7857	0	21.4286	7.14286	16.0714	50	33.9286	16.0714
yReMEDE	38.2979	0	27.6596	0	17.0213	12.766	4.25532	55.3191	40.4255	4.25532
yReMEDE	40	1.81818	10.9091	0	32.7273	0	14.5455	74.5455	10.9091	14.5455
yReMEDE	25	0	25	0	25	0	25	50	25	25
yReMEDE	28.5714	0	21.4286	0	35.7143	0	14.2857	64.2857	21.4286	14.2857
yReMEDE	27.2727	0	24.2424	1.51515	22.7273	19.697	4.54545	50	43.9394	6.06061
yReMEDE	26.1364	0	34.0909	0	17.0455	12.5	10.2273	43.1818	46.5909	10.2273
yReMEDE	27.5362	0	27.5362	0	30.4348	14.4928	0	57.971	42.029	0
yReMEDE	19.6721	16.3934	13.1148	0	39.3443	8.19672	3.27869	75.4098	21.3115	3.27869
yReMEDE	15.3846	1.53846	32.3077	0	23.0769	15.3846	12.3077	40	47.6923	12.3077
yReMEDE	25.8621	0	31.0345	1.72414	25.8621	12.069	3.44828	51.7241	43.1034	5.17241
yReMEDE	19.5652	0	28.2609	0	17.3913	26.087	8.69565	36.9565	54.3478	8.69565
yReMEDE	25	15	10	0	31.6667	18.3333	0	71.6667	28.3333	0
yReMEDE	26.6667	0	26.6667	0	26.6667	15	5	53.3333	41.6667	5
yReMEDE	24.2424	7.57576	21.2121	1.51515	30.303	7.57576	7.57576	62.1212	28.7879	9.09091
yReMEDE	28.3582	0	28.3582	0	34.3284	2.98507	5.97015	62.6866	31.3433	5.97015
yReMEDE	20.8333	0	20.8333	0	22.2222	29.1667	6.94444	43.0556	50	6.94444
yReMEDE	29.5455	4.54545	13.6364	0	31.8182	15.9091	4.54545	65.9091	29.5455	4.54545
yReMEDE	23.3333	10	6.66667	0	36.6667	23.3333	0	70	30	0
yReMEDE	22.9167	2.08333	18.75	2.08333	35.4167	10.4167	8.33333	60.4167	29.1667	10.4167
yReMEDE	19.5402	1.14943	24.1379	0	29.8851	20.6897	4.5977	50.5747	44.8276	4.5977
yReMEDE	37.931	0	22.4138	0	17.2414	17.2414	5.17241	55.1724	39.6552	5.17241
yReMEDE	30	0	20	2	30	8	10	60	28	12
yReMEDE	28.5714	14.2857	21.4286	0	14.2857	21.4286	0	57.1429	42.8571	0
yReMEDE	28.2609	0	28.2609	0	28.2609	15.2174	0	56.5217	43.4783	0
yReMEDE	20	0	26.6667	0	26.6667	13.3333	13.3333	46.6667	40	13.3333
yReMEDE	14.5455	7.27273	14.5455	0	43.6364	16.3636	3.63636	65.4545	30.9091	3.63636
yReMEDE	34	2	38	0	10	14	2	46	52	2
yReMEDE	34	0	34	0	18	14	0	52	48	0
yReMEDE	31.7073	0	26.8293	0	19.5122	21.9512	0	51.2195	48.7805	0
yReMEDE	28.125	0	25	3.125	18.75	9.375	15.625	46.875	34.375	18.75
yReMEDE	40	0	20	0	26.6667	6.66667	6.66667	66.6667	26.6667	6.66667
yReMEDE	29.4118	0	17.6471	0	44.1176	0	8.82353	73.5294	17.6471	8.82353
yReMEDE	34.4828	0	20.6897	0	17.2414	10.3448	17.2414	51.7241	31.0345	17.2414
yReMEDE	21.9512	0	36.5854	0	36.5854	4.87805	0	58.5366	41.4634	0
yReMEDE	20.4545	0	50	0	18.1818	2.27273	9.09091	38.6364	52.2727	9.09091
yReMEDE	30.9524	2.38095	26.1905	0	26.1905	11.9048	2.38095	59.5238	38.0952	2.38095
yReMEDE	11.1111	0	33.3333	0	33.3333	22.2222	0	44.4444	55.5556	0
yReMEDE	26.4706	2.94118	17.6471	0	23.5294	23.5294	5.88235	52.9412	41.1765	5.88235
yReMEDE	34.5455	0	20	0	18.1818	16.3636	10.9091	52.7273	36.3636	10.9091
yReMEDE	21.3115	0	22.9508	0	22.9508	21.3115	11.4754	44.2623	44.2623	11.4754
yReMEDE	18.1818	0	31.8182	0	27.2727	18.1818	4.54545	45.4545	50	4.54545
yReMEDE	22.7273	0	31.8182	9.09091	18.1818	4.54545	13.6364	40.9091	36.3636	22.7273
yReMEDE	13.0435	4.34783	21.7391	0	30.4348	17.3913	13.0435	47.8261	39.1304	13.0435
yReMEDE	34.1463	7.31707	14.6341	0	24.3902	7.31707	12.1951	65.8537	21.9512	12.1951
min	11.1111	0	6.66667	0	0	0	0	18.1818	10.9091	0
max	40	16.3934	50	9.09091	44.1176	36.3636	25	75.4098	63.6364	25
>60%	0	0	0	0	0	0	0	15	1	0
<50%	58	58	57	58	58	58	58	19	48	58

### Sheet: y3x3p-EGFP
Cross		y-.3x3P-EGFP/+ master female x w[1118] male
Cross date		23-06-26
Parents removed		23-06-29
Scoring		23-07-10
Vial #	Females		Males		Total	G+ %	G- %
	y-.3x3P-EGFP/+	+/+	y-.3x3P-EGFP/Y	+/Y
1	27	35	24	29	115	0.443478	0.556522
2	31	27	16	25	99	0.474747	0.525253
3	35	28	27	28	118	0.525424	0.474576
4	33	39	28	20	120	0.508333	0.491667
5	24	24	33	26	107	0.53271	0.46729
6	39	22	21	12	94	0.638298	0.361702
7	30	28	31	39	128	0.476562	0.523438
8	34	27	34	35	130	0.523077	0.476923
9	26	32	31	32	121	0.471074	0.528926
10	32	35	14	20	101	0.455446	0.544554
11	35	33	32	34	134	0.5	0.5
12	34	27	20	24	105	0.514286	0.485714
13	38	39	26	34	137	0.467153	0.532847
14	29	30	22	21	102	0.5	0.5
15	30	27	25	31	113	0.486726	0.513274
16	32	28	28	33	121	0.495868	0.504132
17	31	45	35	33	144	0.458333	0.541667
18	34	27	28	36	125	0.496	0.504
19	36	35	31	25	127	0.527559	0.472441
20	36	38	34	36	144	0.486111	0.513889
21	36	34	22	14	106	0.54717	0.45283
22	9	11	0	3	23	0.391304	0.608696
23	31	40	26	38	135	0.422222	0.577778
24	16	26	21	11	74	0.5	0.5
25	25	33	27	15	100	0.52	0.48
26	13	18	20	23	74	0.445946	0.554054
27	15	11	11	14	51	0.509804	0.490196
28	4	6	5	7	22	0.409091	0.590909
29	12	15	8	7	42	0.47619	0.52381
30	7	11	5	8	31	0.387097	0.612903
Total	814	831	685	713	3043	0.492606	0.507394

### Sheet: WT Seq-yMCR
	Data S1. yMCR pair-mated crosses
										Sequencing WT progeny
1	Cross	Phenotypes	Drive	Ht	WT	Yellow	Total	Alleles		Allele	Maternal	Paternal			Average % of NHEJ across 10 crosses
	4	Female	23	0	0	4	27	54			NHEJ	NHEJ			3.09759
		Male	27	0	4	5	36	36			Indels	Indels	Total Indels		Average % of NHEJ across 29 crosses
		Total	50	0	4	9	63	90		Female	0	0	0		1.06897
			79.3651	0	6.34921	14.2857	100			Male	4	0	4
										Total	4	0	4
			WT alleles = 0+(0*2)+0+4 =				4			%/4	100	0	100
										%/90	4.44444	0	4.44444
2	Cross	Phenotypes	Drive	Ht	WT	Yellow	Total	Alleles			Maternal	Paternal
	6	Female	9	0	1	1	11	22			NHEJ	NHEJ
		Male	11	0	0	2	13	13			Indels	Indels	Total Indels
		Total	20	0	1	3	24	35		Female	1	1	2
			83.3333	0	4.16667	12.5	100			Male	0	0	0
										Total	1	1	2
			WT alleles = 0+(1*2)+0+0 =				2			%/2	50	50	100
										%/35	2.85714	2.85714	5.71429
3	Cross	Phenotypes	Drive	Ht	WT	Yellow	Total	Alleles			Maternal	Paternal
	7	Female	11	1	0	1	13	26			NHEJ	NHEJ
		Male	13	0	0	2	15	15			Indels	Indels	Total Indels
		Total	24	1	0	3	28	41		Female	0	1	1
			85.7143	3.57143	0	10.7143	100			Male	0	0	0
										Total	0	1	1
			WT alleles = 1+(0*2)+0+0 =				1			%/1	0	100	100
										%/41	0	2.43902	2.43902
4	Cross	Phenotypes	Drive	Ht	WT	Yellow	Total	Alleles			Maternal	Paternal
	8	Female	21	1	1	2	25	50			NHEJ	NHEJ
		Male	32	0	0	0	32	32			Indels	Indels	Total Indels
		Total	53	1	1	2	57	82		Female	1	2	3
			92.9825	1.75439	1.75439	3.50877	100			Male	0	0	0
										Total	1	2	3
			WT alleles = 1+(1*2)+0+0 =				3			%/3	33.3333	66.6667	100
										%/82	1.21951	2.43902	3.65854
5	Cross	Phenotypes	Drive	Ht	WT	Yellow	Total	Alleles			Maternal	Paternal
	9	Female	10	2	0	3	15	30			NHEJ	NHEJ
		Male	17	0	0	3	20	20			Indels	Indels	Total Indels
		Total	27	2	0	6	35	50		Female	0	2	2
			77.1429	5.71429	0	17.1429	100			Male	0	0	0
										Total	0	2	2
			WT alleles = 2+(0*2)+0+0 =				2			%/2	0	100	100
										%/50	0	4	4
6	Cross	Phenotypes	Drive	Ht	WT	Yellow	Total	Alleles			Maternal	Paternal
	13	Female	15	1	0	8	24	48			NHEJ	NHEJ
		Male	21	0	0	11	32	32			Indels	Indels	Total Indels
		Total	36	1	0	19	56	80		Female	0	1	1
			64.2857	1.78571	0	33.9286	100			Male	0	0	0
										Total	0	1	1
			WT alleles = 1+(0*2)+0+0 =				1			%/1	0	100	100
										%/80	0	1.25	1.25
7	Cross	Phenotypes	Drive	Ht	WT	Yellow	Total	Alleles			Maternal	Paternal
	16	Female	28	0	0	5	33	66			NHEJ	NHEJ
		Male	28	0	1	3	32	32			Indels	Indels	Total Indels
		Total	56	0	1	8	65	98		Female	0	0	0
			86.1538	0	1.53846	12.3077	100			Male	1	0	1
										Total	1	0	1
			WT alleles = 0+(0*2)+0+1 =				1			%/1	100	0	100
										%/80	1.02041	0	1.02041
8	Cross	Phenotypes	Drive	Ht	WT	Yellow	Total	Alleles			Maternal	Paternal
	21	Female	11	1	0	3	15	30			NHEJ	NHEJ
		Male	15	0	0	3	18	18			Indels	Indels	Total Indels
		Total	26	1	0	6	33	48		Female	0	1	1
			78.7879	3.0303	0	18.1818	100			Male	0	0	0
										Total	0	1	1
			WT alleles = 1+(0*2)+0+0 =				1			%/1	0	100	100
										%/48	0	2.08333	2.08333
9	Cross	Phenotypes	Drive	Ht	WT	Yellow	Total	Alleles			Maternal	Paternal
	23	Female	18	2	0	3	23	46			NHEJ	NHEJ
		Male	24	0	0	0	24	24			Indels	Indels	Total Indels
		Total	42	2	0	3	47	70		Female	0	2	2
			89.3617	4.25532	0	6.38298	100			Male	0	0	0
										Total	0	2	2
			WT alleles = 2+(0*2)+0+0 =				2			%/2	0	100	100
										%/70	0	2.85714	2.85714
10	Cross	Phenotypes	Drive	Ht	WT	Yellow	Total	Alleles			Maternal	Paternal
	27	Female	15	1	0	1	17	34			NHEJ	NHEJ
		Male	19	0	1	3	23	23			Indels	Indels	Total Indels
		Total	34	1	1	4	40	57		Female	0	1	1
			85	2.5	2.5	10	100			Male	1	0	1
										Total	1	1	2
			WT alleles = 1+(0*2)+0+1 =				2			%/2	50	50	100
										%/57	1.75439	1.75439	3.50877
	The remaining 19 pair-mated crosses of F1 yMCR Ht virgin females with WT males did not yield any progeny with WT body pigmentation.

### Sheet: WT Seq-yReMEDE
	Data S2. yReMEDE pair-mated and en masse mating crosses
										Sequencing WT progeny
1	Cross	Phenotypes	Drive	Ht	WT	Yellow	Total	Alleles		Allele	Maternal				Paternal			% SSA	% WT & SSA	% TCG of SSA
	pair-mated 1	Female	10	0	7	0	17	34			NHEJ	SSA			NHEJ	WT
		Male	11	0	5	5	21	21			Indels	TGG	TCG	GGG	Indels	TGG	Total
		Total	21	0	12	5	38	55		Female	5	1	1	0	0	7	14
			55.2632	0	31.5789	13.1579	100			Male	1	3	1	0	0	0	5
										Total	6	4	2	0	0	7	19			33.3333	% of the 10.9 % SSA are TCGs
			WT alleles = 0+(7*2)+0+5 =				19			%/19	31.5789	21.0526	10.5263	0	0	36.8421	100
										%/55	10.9091	7.27273	3.63636	0	0	12.7273	34.5455	10.9091	23.6364
2	Cross	Phenotypes	Drive	Ht	WT	Yellow	Total	Alleles			Maternal				Paternal
	pair-mated 2	Female	14	0	13	0	27	54			NHEJ	SSA			NHEJ	WT
		Male	13	0	7	0	20	20			Indels	TGG	TCG	GGG	Indels	TGG	Total
		Total	27	0	20	0	47	74		Female	1	11	1	0	0	13	26
			57.4468	0	42.5532	0	100			Male	0	7	0	0	0	0	7
										Total	1	18	1	0	0	13	33			5.26316
			WT alleles = 0+(13*2)+0+7 =				33			%/33	3.0303	54.5455	3.0303	0	0	39.3939	100
										%/74	1.35135	24.3243	1.35135	0	0	17.5676	44.5946	25.6757	43.2432
3	Cross	Phenotypes	Drive	Ht	WT	Yellow	Total	Alleles			Maternal				Paternal
	pair-mated 3	Female	19	0	11	0	30	60			NHEJ	SSA			NHEJ	WT
		Male	10	0	9	6	25	25			Indels	TGG	TCG	GGG	Indels	TGG	Total
		Total	29	0	20	6	55	85		Female	0	6	3	2	0	11	22
			52.7273	0	36.3636	10.9091	100			Male	0	6	3	0	0	0	9
										Total	0	12	6	2	0	11	31			30
			WT alleles = 0+(11*2)+0+9 =				31			%/31	0	38.7097	19.3548	6.45161	0	35.4839	100
										%/85	0	14.1176	7.05882	2.35294	0	12.9412	36.4706	23.5294	36.4706
4	Cross	Phenotypes	Drive	Ht	WT	Yellow	Total	Alleles			Maternal				Paternal
	pair-mated 4	Female	25	1	17	0	43	86			NHEJ	SSA			NHEJ	WT
		Male	20	0	6	6	32	32			Indels	TGG	TCG	GGG	Indels	TGG	Total
		Total	45	1	23	6	75	118		Female	0	15	2	0	1	17	35
			60	1.33333	30.6667	8	100			Male	0	5	1	0	0	0	6
			TCG							Total	0	20	3	0	0	17	40			13.0435
			WT alleles = 1+(17*2)+0+6 =				41			%/41	0	50	7.5	0	0	42.5	100
										%/118	0	16.9492	2.54237	0	0	14.4068	33.8983	19.4915	33.8983
5	Cross	Phenotypes	Drive	Ht	WT	Yellow	Total	Alleles			Maternal					Paternal
	en masse 1	Female	99	2	76	0	177	354			NHEJ	SSA			NHEJ	WT
		Male	74	0	36	13	123	123			Indels	TGG	TCG	GGG	Indels	TGG	Total
		Total	173	2	112	13	300	477		Female	15	47	14	0	0	78	154
			57.6667	0.666667	37.3333	4.33333	100			Male	6	21	9	0	0	0	36
										Total	21	68	23	0	0	78	190			25.2747
			WT alleles = 2+(76*2)+0+36 =				190			%/190	11.0526	35.7895	12.1053	0	0	41.0526	100
										%/477	4.40252	14.2558	4.8218	0	0	16.3522	39.8323	19.0776	35.4298
6	Cross	Phenotypes	Drive	Ht	WT	Yellow	Total	Alleles			Maternal					Paternal
	en masse 2	Female	32	0	26	0	58	116			NHEJ	SSA			NHEJ	WT
		Male	16	0	17	2	35	35			Indels	TGG	TCG	GGG	Indels	TGG	Total
		Total	48	0	43	2	93	151		Female	5	16	5	0	0	26	52
			51.6129	0	46.2366	2.15054	100			Male	0	14	3	0	0	0	17
										Total	5	30	8	0	0	26	69			21.0526
			WT alleles = 0+(26*2)+0+17 =				69			%/69	7.24638	43.4783	11.5942	0	0	37.6812	100
										%/151	3.31126	19.8675	5.29801	0	0	17.2185	45.6954	25.1656	42.3841
7	Cross	Phenotypes	Drive	Ht	WT	Yellow	Total	Alleles			Maternal					Paternal
	en masse 3	Female	49	11	56	0	116	232			NHEJ	SSA			NHEJ	WT
		Male	63	0	18	37	118	118			Indels	TGG	TCG	GGG	Indels	TGG	Total
		Total	112	11	74	37	234	350		Female	3	21	19	13	0	67	123
			47.8632	4.70085	31.6239	15.812	100			Male	8	0	10	0	0	0	18
										Total	11	21	29	13	0	67	141			46.0317
			WT alleles = 11+(56*2)+0+18 =				141			%/141	7.80142	14.8936	20.5674	9.21986	0	47.5177	100
										%/350	3.14286	6	8.28571	3.71429	0	19.1429	40.2857	18	37.1429
8	Cross	Phenotypes	Drive	Ht	WT	Yellow	Total	Alleles			Maternal					Paternal
	en masse 4	Female	41	3	37	2	83	166			NHEJ	SSA			NHEJ	WT
		Male	51	0	22	22	95	95			Indels	TGG	TCG	GGG	Indels	TGG	Total
		Total	92	3	59	24	178	261		Female	4	10	17	6	0	40	77
			51.6854	1.68539	33.1461	13.4831	100			Male	0	6	16	0	0	0	22
										Total	4	16	33	6	0	40	99			60
			WT alleles = 3+(37*2)+0+22 =				99			%/99	4.0404	16.1616	33.3333	6.06061	0	40.404	100
										%/261	1.53257	6.13027	12.6437	2.29885	0	15.3257	37.931	21.0728	36.3985
																	Average %	20.3652	36.0755	29.2499

### Sheet: WT Seq-Overall%
	yReMEDE	Alleles in WT Progeny (%)
	Cross	Maternal				Paternal		Overall
		NHEJ	SSA			NHEJ	WT					Subset %
		Indels	TGG	TcG	gGG	Indels	TGG	Total	NHEJ	SSA	WT & SSA	TcG of SSA	Mean NHEJ	Mean SSA
1	Pair-mated	10.9091	7.27273	3.63636	0	0	12.7273	34.5455	10.9091	10.9091	23.6364	33.3
2	Pair-mated	1.35135	24.3243	1.35135	0	0	17.5676	44.5946	1.35135	25.6757	43.2432	5.3
3	Pair-mated	0	14.1176	7.05882	2.35294	0	12.9412	36.4706	0	23.5294	36.4706	30
4	Pair-mated	0	16.9492	2.54237	0	0	14.4068	33.8983	0	19.4915	33.8983	13	3.06511	19.9014	pair-mated
5	en masse	4.40252	14.2558	4.8218	0	0	16.3522	39.8323	4.40252	19.0776	35.4298	25.3
6	en masse	3.31126	19.8675	5.29801	0	0	17.2185	45.6954	3.31126	25.1656	42.3841	21.1
7	en masse	3.14286	6	8.28571	3.71429	0	19.1429	40.2857	3.14286	18	37.1429	46
8	en masse	1.53257	6.13027	12.6437	2.29885	0	15.3257	37.931	1.53257	21.0728	36.3985	60	3.0973	20.829	en masse
	Average	3.08121	13.6147	5.70477	1.04576	0	15.7103	39.1567	3.08121	20.3652	36.0755	29.25
	yMCR	Alleles in WT Progeny (%)
	Cross	Maternal	Paternal				Cross	Maternal	Paternal
		NHEJ	NHEJ					NHEJ	NHEJ
		Indels	Indels	Total				Indels	Indels	Total
1	Pair-mated	4.44444	0	4.44444		1	Pair-mated	4.44444	0	4.44444
2	Pair-mated	2.85714	2.85714	5.71429		2	Pair-mated	2.85714	2.85714	5.71429
3	Pair-mated	0	2.43902	2.43902		3	Pair-mated	0	2.43902	2.43902
4	Pair-mated	1.21951	2.43902	3.65854		4	Pair-mated	1.21951	2.43902	3.65854
5	Pair-mated	0	4	4		5	Pair-mated	0	4	4
6	Pair-mated	0	1.25	1.25		6	Pair-mated	0	1.25	1.25
7	Pair-mated	1.02041	0	1.02041		7	Pair-mated	1.02041	0	1.02041
8	Pair-mated	0	2.08333	2.08333		8	Pair-mated	0	2.08333	2.08333
9	Pair-mated	0	2.85714	2.85714		9	Pair-mated	0	2.85714	2.85714
10	Pair-mated	1.75439	1.75439	3.50877		10	Pair-mated	1.75439	1.75439	3.50877
	Average	1.12959	1.96801	3.09759		11	Pair-mated	0	0	0
						12	Pair-mated	0	0	0
						13	Pair-mated	0	0	0
						14	Pair-mated	0	0	0
						15	Pair-mated	0	0	0
						16	Pair-mated	0	0	0
						17	Pair-mated	0	0	0
						18	Pair-mated	0	0	0
						19	Pair-mated	0	0	0
						20	Pair-mated	0	0	0
						21	Pair-mated	0	0	0
						22	Pair-mated	0	0	0
						23	Pair-mated	0	0	0
						24	Pair-mated	0	0	0
						25	Pair-mated	0	0	0
						26	Pair-mated	0	0	0
						27	Pair-mated	0	0	0
						28	Pair-mated	0	0	0
						29	Pair-mated	0	0	0
							Average	0.389514	0.678623	1.06814
